# Pupillometry and Whole-Brain c-Fos Mapping Uncover Multimodal Mirror Mechanisms in Emotional Contagion Networks of Mice

**DOI:** 10.1101/2024.11.20.624327

**Authors:** Matteo Caldarelli, Stefano Zucca, Aurelia Viglione, Alessandra Stella, Rida Nisar, Giulia Sagona, Ester Maria Papini, Fabio Carrara, Serena Bovetti, Raffaele Mazziotti, Tommaso Pizzorusso

**Author notes:** Corresponding author: Raffaele Mazziotti, Department of Neuroscience, Psychology, Pharmacology, and Child Health, University of Florence, Florence, ITALY. These authors contributed equally to this work (Matteo Caldarelli, Stefano Zucca, Aurelia Viglione).

## Abstract

Emotional contagion (ECo) represents a fundamental form of empathy. In this study, we used pupillometry to quantify ECo by assessing pupil responses of a mouse watching another mouse receive a tail shock. Pupil dilation effectively measured both direct and vicarious emotional response thresholds at the individual level through psychometric curve analysis. The pupillary ECo response diminished when the observer could not see the demonstrator, suggesting a multisensory process involving vision. Viewing videos of tail-shocked mice was sufficient to elicit a pupil response in the observer. Whole-brain c-Fos mapping revealed a broad network of 88 brain regions activated during ECo, with all areas activated in the demonstrator also engaged in the observer. Additionally, in certain brain regions, correlated activation was detected between each observer-demonstrator pair, indicating that ECo promotes a shared neural state. These findings advance our understanding of the neural basis of empathy, with implications for analyzing neuropsychiatric disorder models.
