## Supplementary material for "Pupillometry and Whole-Brain c-Fos Mapping Uncover Multimodal Mirror Mechanisms in Emotional Contagion Networks of Mice": T1_figure_stats.xlsx

### Sheet: Sheet1
figure	N	test	ddof1	ddof2	F	p-unc	p-GG-corr	ng2	eps	sphericity	W-spher	p-spher
Fig 1b	32	anova rm	4	124	17.8856	0	1.38351e-05	0.201526	0.367759	FALSE	0.0167504	0
figure	N	test	Contrast	A	B	Paired	Parametric	T	dof	alternative	p-unc	p-corr	p-adjust	BF10	hedges
Fig 1b	32	post hoc	shock_intensity	0	300	TRUE	TRUE	-5.44141	31	two-sided	6.05654e-06	3.24284e-05	fdr_bh	3315.84	-1.19698
	32	post hoc	shock_intensity	0	500	TRUE	TRUE	-5.41753	31	two-sided	6.48568e-06	3.24284e-05	fdr_bh	3113.35	-1.16498
	32	post hoc	shock_intensity	0	150	TRUE	TRUE	-5.08848	31	two-sided	1.66664e-05	5.55546e-05	fdr_bh	1308.93	-1.1442
	32	post hoc	shock_intensity	150	300	TRUE	TRUE	-3.86058	31	two-sided	0.000537367	0.00134342	fdr_bh	56.516	-0.228102
	32	post hoc	shock_intensity	50	500	TRUE	TRUE	-3.68244	31	two-sided	0.000875419	0.00175084	fdr_bh	36.628	-0.916521
	32	post hoc	shock_intensity	50	300	TRUE	TRUE	-3.52774	31	two-sided	0.00133024	0.00221707	fdr_bh	25.305	-0.872877
	32	post hoc	shock_intensity	150	500	TRUE	TRUE	-3.36697	31	two-sided	0.00204244	0.00291777	fdr_bh	17.362	-0.404796
	32	post hoc	shock_intensity	0	50	TRUE	TRUE	-2.97867	31	two-sided	0.00558205	0.00620228	fdr_bh	7.252	-0.716171
	32	post hoc	shock_intensity	50	150	TRUE	TRUE	-2.98366	31	two-sided	0.00551216	0.00620228	fdr_bh	7.331	-0.741333
	32	post hoc	shock_intensity	300	500	TRUE	TRUE	-2.28696	31	two-sided	0.0291833	0.0291833	fdr_bh	1.803	-0.201067
figure	N	test	ddof1	ddof2	F	p-unc	p-GG-corr	ng2	eps	sphericity	W-spher	p-spher
Fig 1c	32	anova rm	4	124	76.3588	0	0	0.571989	0.601973	FALSE	0.246311	4.74735e-06
figure	N	test	Contrast	A	B	Paired	Parametric	T	dof	alternative	p-unc	p-corr	p-adjust	BF10	hedges
Fig 1c	32	post hoc	shock_intensity	0	300	TRUE	TRUE	-15.1833	31	two-sided	0	0	fdr_bh	8858000000000	-3.82642
	32	post hoc	shock_intensity	0	500	TRUE	TRUE	-12.1225	31	two-sided	0	0	fdr_bh	28350000000	-3.02984
	32	post hoc	shock_intensity	0	50	TRUE	TRUE	-11.4807	31	two-sided	0	0	fdr_bh	7533000000	-2.83646
	32	post hoc	shock_intensity	0	150	TRUE	TRUE	-9.72417	31	two-sided	0	1.55593e-10	fdr_bh	158000000	-2.38949
	32	post hoc	shock_intensity	50	300	TRUE	TRUE	-8.47401	31	two-sided	1.42825e-09	2.8565e-09	fdr_bh	8125000	-1.99011
	32	post hoc	shock_intensity	50	500	TRUE	TRUE	-7.39293	31	two-sided	2.52081e-08	4.20135e-08	fdr_bh	544300	-1.81199
	32	post hoc	shock_intensity	50	150	TRUE	TRUE	-4.74753	31	two-sided	4.42322e-05	6.31888e-05	fdr_bh	536.859	-1.07668
	32	post hoc	shock_intensity	150	500	TRUE	TRUE	-4.50728	31	two-sided	8.76901e-05	0.000109613	fdr_bh	288.371	-0.663716
	32	post hoc	shock_intensity	150	300	TRUE	TRUE	-3.19287	31	two-sided	0.00322401	0.00358224	fdr_bh	11.657	-0.46727
	32	post hoc	shock_intensity	300	500	TRUE	TRUE	-2.00445	31	two-sided	0.0538235	0.0538235	fdr_bh	1.101	-0.296476
figure	N	test	T	dof	alternative	p-val	CI95%	cohen-d	BF10	power
Fig 1f (top)	32	T-test	-0.714974	62	two-sided	0.477309	[-0.07, 0.03]	0.178744	0.317	0.317
figure	N	test	T	dof	alternative	p-val	CI95%	cohen-d	BF10	power
Fig 1f (bottom)	32	T-test	-1.26341	62	two-sided	0.21117	[-0.14, 0.03]	0.315854	0.501	0.237651
figure	N	test	Rho	p-value
Fig 1g	32	corr - spearman	0.354106	0.0467693
figure	N	test	ddof1	ddof2	F	p-unc	p-GG-corr	ng2	eps	sphericity	W-spher	p-spher
Fig 2b	32	anova rm	4	124	20.2745	0	5.81655e-10	0.291508	0.728408	FALSE	0.413092	0.00207022
figure	N	test	Contrast	A	B	Paired	Parametric	T	dof	alternative	p-unc	p-corr	p-adjust	BF10	hedges
Fig 2b	32	post hoc	shock_intensity	0	500	TRUE	TRUE	-8.40653	31	two-sided	1.70125e-09	1.70125e-08	fdr_bh	6888000	-2.04771
	32	post hoc	shock_intensity	0	300	TRUE	TRUE	-6.71211	31	two-sided	1.64685e-07	8.23425e-07	fdr_bh	93930	-1.59739
	32	post hoc	shock_intensity	50	500	TRUE	TRUE	-6.15435	31	two-sided	7.91512e-07	2.63837e-06	fdr_bh	21770	-1.45693
	32	post hoc	shock_intensity	0	150	TRUE	TRUE	-4.13822	31	two-sided	0.000248412	0.000496825	fdr_bh	112.717	-0.992857
	32	post hoc	shock_intensity	50	300	TRUE	TRUE	-4.16922	31	two-sided	0.000227745	0.000496825	fdr_bh	121.866	-1.01119
	32	post hoc	shock_intensity	150	500	TRUE	TRUE	-2.88076	31	two-sided	0.00713729	0.0118955	fdr_bh	5.873	-0.565359
	32	post hoc	shock_intensity	0	50	TRUE	TRUE	-2.79524	31	two-sided	0.00882087	0.0126012	fdr_bh	4.902	-0.691055
	32	post hoc	shock_intensity	50	150	TRUE	TRUE	-2.46877	31	two-sided	0.0192735	0.0240919	fdr_bh	2.539	-0.587032
	32	post hoc	shock_intensity	300	500	TRUE	TRUE	-1.85728	31	two-sided	0.0727944	0.0808827	fdr_bh	0.868	-0.420837
	32	post hoc	shock_intensity	150	300	TRUE	TRUE	-1.43344	31	two-sided	0.161743	0.161743	fdr_bh	0.477	-0.206477
figure	N	test	ddof1	ddof2	F	p-unc	p-GG-corr	ng2	eps	sphericity	W-spher	p-spher
Fig 2c	32	anova rm	4	124	0.828172	0.509659	0.429333	0.0208874	0.442571	FALSE	0.0688371	0
figure	N	test	Contrast	A	B	Paired	Parametric	T	dof	alternative	p-unc	p-corr	p-adjust	BF10	hedges
Fig 2c	32	post hoc	shock_intensity	0	500	TRUE	TRUE	-1.65854	31	two-sided	0.107294	0.536472	fdr_bh	0.646	-0.382127
	32	post hoc	shock_intensity	50	500	TRUE	TRUE	-1.9369	31	two-sided	0.0619176	0.536472	fdr_bh	0.986	-0.376068
	32	post hoc	shock_intensity	0	150	TRUE	TRUE	-0.898109	31	two-sided	0.37605	0.796225	fdr_bh	0.274	-0.244459
	32	post hoc	shock_intensity	50	150	TRUE	TRUE	-0.856833	31	two-sided	0.398113	0.796225	fdr_bh	0.265	-0.265481
	32	post hoc	shock_intensity	300	500	TRUE	TRUE	-1.11845	31	two-sided	0.271966	0.796225	fdr_bh	0.334	-0.285817
	32	post hoc	shock_intensity	0	50	TRUE	TRUE	0.399326	31	two-sided	0.692391	0.873207	fdr_bh	0.203	0.0647808
	32	post hoc	shock_intensity	50	300	TRUE	TRUE	-0.390871	31	two-sided	0.698566	0.873207	fdr_bh	0.203	-0.0525067
	32	post hoc	shock_intensity	150	300	TRUE	TRUE	0.617525	31	two-sided	0.541399	0.873207	fdr_bh	0.225	0.200286
	32	post hoc	shock_intensity	150	500	TRUE	TRUE	-0.202521	31	two-sided	0.840833	0.934259	fdr_bh	0.192	-0.0499851
	32	post hoc	shock_intensity	0	300	TRUE	TRUE	-0.0121304	31	two-sided	0.990399	0.990399	fdr_bh	0.189	-0.00217635
figure	N	test	ddof1	ddof2	F	p-unc	np2
Fig 2f (top)	32	anova	2	93	1.8297	0.166191	0.0378587
figure	N	test	ddof1	ddof2	F	p-unc	np2
Fig 2f (bottom)	32	anova	2	93	8.94679	0.000279453	0.161358
figure	N	test	Contrast	A	B	Paired	Parametric	T	dof	alternative	p-unc	BF10	hedges
Fig 2f (bottom)	32	post hoc	Condition	ver_pupil_thresh	der_pupil_thresh	FALSE	TRUE	3.85091	62	two-sided	0.000281255	90.77	0.951034
	32	post hoc	Condition	ver_pupil_thresh	der_locomotor_thresh	FALSE	TRUE	2.73885	62	two-sided	0.00803905	5.549	0.676396
	32	post hoc	Condition	der_pupil_thresh	der_locomotor_thresh	FALSE	TRUE	-1.28053	62	two-sided	0.20513	0.51	-0.316243
figure	N	test	Rho	p-value
Fig 2g	32	corr - spearman	0.07478	0.6841
figure	N	test	ddof1	ddof2	F	p-unc	np2
Fig 3b	ver=32	anova	2	71	3.91	0.02	0.1
	ver+occluder=30
	vision only=12
figure	N	test	Contrast	A	B	Paired	Parametric	T	dof	alternative	p-unc	BF10	hedges
Fig 3b	32,30	post hoc	modality	ver	ver+occluder	FALSE	TRUE	2.066	56.809	two-sided	0.043	1.521	0.513
	32,12	post hoc	modality	ver	vision only	FALSE	TRUE	3.117	40.517	two-sided	0.003	11.676	0.753
	30,12	post hoc	modality	ver+occluder	vision only	FALSE	TRUE	1.202	33.071	two-sided	0.238	0.571	0.328
figure	N	test	ddof1	ddof2	F	p-unc	ng2	eps
Fig 3c	12	anova	2	22	18.4218	1.99508e-05	0.46467	0.75597
figure	N	test	Contrast	A	B	Paired	Parametric	T	dof	alternative	p-unc	BF10	hedges
Fig 3c	12	post hoc	video only	Inverted	Phase Scrambled	TRUE	TRUE	2.73496	11	two-sided	0.0194054	3.473	0.954906
	12	post hoc	video only	Inverted	Upright	TRUE	TRUE	-2.73665	11	two-sided	0.0193471	3.481	-1.12532
	12	post hoc	video only	Phase Scrambled	Upright	TRUE	TRUE	-8.4006	11	two-sided	4.09261e-06	4750.4	-2.15081
figure	N	test	acronym	pval_control_vs_demonstrator	pval_control_vs_observer
Fig 4d	88	T-Test	MOs	0.0799321	0.0483488
	88	T-Test	VISC	0.0483488	0.0483488
	88	T-Test	AUDd	0.100668	0.0368191
	88	T-Test	AUDpo	0.0368191	0.0107254
	88	T-Test	AUDv	0.0204568	0.014921
	88	T-Test	VISal	0.0204568	0.00364518
	88	T-Test	VISam	0.0075968	0.00246895
	88	T-Test	VISl	0.0107254	0.00246895
	88	T-Test	VISp	0.014921	0.00364518
	88	T-Test	VISpl	0.00361311	0.00107035
	88	T-Test	ACA	0.0483488	0.014921
	88	T-Test	PL	0.0799321	0.0075968
	88	T-Test	ORB	0.0368191	0.0204568
	88	T-Test	AI	0.0276425	0.014921
	88	T-Test	RSP	0.014921	0.00164726
	88	T-Test	VISrl	0.0368191	0.0075968
	88	T-Test	PERI	0.100668	0.014921
	88	T-Test	MOB	0.0107254	0.014921
	88	T-Test	AOB	0.185547	0.0204568
	88	T-Test	AON	0.00364518	0.00164726
	88	T-Test	TT	0.00246895	0.00164726
	88	T-Test	DP	0.0316679	0.0106539
	88	T-Test	PIR	0.00246895	0.00364518
	88	T-Test	NLOT	0.0276425	0.014921
	88	T-Test	COA	0.00246895	0.00246895
	88	T-Test	PAA	0.00530167	0.00364518
	88	T-Test	TR	0.014921	0.0204568
	88	T-Test	DG	0.153343	0.0483488
	88	T-Test	ENT	0.0107254	0.00530167
	88	T-Test	PAR	0.350739	0.0483488
	88	T-Test	POST	0.0799321	0.014921
	88	T-Test	PRE	0.100668	0.0107254
	88	T-Test	SUB	0.0799321	0.014921
	88	T-Test	CLA	0.00530167	0.00246895
	88	T-Test	EP	0.0107254	0.00364518
	88	T-Test	LA	0.014921	0.0368191
	88	T-Test	BLA	0.0276425	0.0204568
	88	T-Test	BMA	0.0075968	0.00246895
	88	T-Test	ACB	0.221644	0.0483488
	88	T-Test	LS	0.0483488	0.00530167
	88	T-Test	BA	0.0237006	0.0075968
	88	T-Test	IA	0.0237006	0.0107254
	88	T-Test	MEA	0.0368191	0.0107254
	88	T-Test	MSC	0.0483488	0.0368191
	88	T-Test	BAC	0.42325	0.0105114
	88	T-Test	SPF	0.153343	0.0483488
	88	T-Test	SPA	0.0366608	0.0148311
	88	T-Test	POL	0.474502	0.0483488
	88	T-Test	AM	0.350739	0.0204568
	88	T-Test	IAM	0.0271078	0.00626046
	88	T-Test	IAD	0.0797025	0.00530167
	88	T-Test	IMD	0.0200144	0.0235787
	88	T-Test	MD	0.153343	0.0204568
	88	T-Test	PR	0.199173	0.0121148
	88	T-Test	PVT	0.0799321	0.0368191
	88	T-Test	PT	0.0368191	0.00108251
	88	T-Test	RE	0.0483488	0.0075968
	88	T-Test	RH	0.0312307	0.020346
	88	T-Test	CM	0.0276425	0.0107254
	88	T-Test	LH	0.221644	0.0276425
	88	T-Test	ADP	0.089617	0.0063092
	88	T-Test	AVPV	0.138455	0.0420959
	88	T-Test	DMH	0.0276425	0.00108251
	88	T-Test	MPO	0.100668	0.0276425
	88	T-Test	PS	0.0420959	0.00530167
	88	T-Test	PVp	0.0549159	0.0174028
	88	T-Test	AHN	0.0799321	0.0368191
	88	T-Test	SUM	0.0799321	0.0107254
	88	T-Test	TM	0.0799321	0.0237006
	88	T-Test	PMd	0.10042	0.00361311
	88	T-Test	PMv	0.0547202	0.0106539
	88	T-Test	PVHd	0.0799321	0.0204568
	88	T-Test	VMH	0.0549159	0.0483488
	88	T-Test	PH	0.0483488	0.0075968
	88	T-Test	LHA	0.261452	0.0107254
	88	T-Test	LPO	0.185547	0.0368191
	88	T-Test	PST	0.152006	0.0105825
	88	T-Test	PSTN	0.30464	0.0276425
	88	T-Test	TU	0.221644	0.0481655
	88	T-Test	ZI	0.261452	0.0107254
	88	T-Test	SCs	0.0368191	0.00530167
	88	T-Test	IC	0.0799321	0.014921
	88	T-Test	VTA	0.30464	0.0276425
	88	T-Test	SCm	0.125077	0.014921
	88	T-Test	PAG	0.0799321	0.014921
	88	T-Test	PRT	0.350739	0.0483488
	88	T-Test	CUN	0.0626005	0.0483488
	88	T-Test	DR	0.0790121	0.0148311
figure	n	test		Authorities_p_value	Authorities_z_score	Hubs_p_value	Hubs_z_score
Fig 5c	1000	bootstrap	MOs	0.208651	-0.811112	0.038579	1.76742
	1000	bootstrap	AUDd	0.24582	-0.687703	0.288674	-0.557262
	1000	bootstrap	PERI	0.346016	-0.396099	0.499629	0.000930491
	1000	bootstrap	PL	0.335798	-0.423959	4.14036e-05	3.93613
	1000	bootstrap	AOB	0.423329	-0.193385	0.436582	-0.15964
	1000	bootstrap	PAR	0.337461	-0.419402	0.49228	0.0193532
	1000	bootstrap	POST	0.277445	-0.590447	0.236493	0.717629
	1000	bootstrap	DG	0.345061	-0.398691	0.404588	-0.241488
	1000	bootstrap	PRE	0.286555	-0.563476	0.433295	0.167992
	1000	bootstrap	SUB	0.31012	-0.495509	0.236362	0.718055
	1000	bootstrap	BAC	0.481425	-0.0465783	0.073133	1.45285
	1000	bootstrap	ACB	0.222975	0.762183	0.168044	0.961922
	1000	bootstrap	PRT	0.372927	-0.32411	0.414116	0.216969
	1000	bootstrap	DR	0.4942	-0.0145391	0.450997	-0.123142
	1000	bootstrap	PAG	0.19952	0.843335	0.259672	0.644357
	1000	bootstrap	SCm	0.410084	-0.227329	0.451947	-0.120743
	1000	bootstrap	IC	0.323659	-0.457491	0.348127	-0.390382
	1000	bootstrap	VTA	0.177514	0.92488	0.263093	0.63384
	1000	bootstrap	CUN	0.299814	-0.524935	0.395617	0.264709
	1000	bootstrap	LH	0.128983	1.13121	0.416033	-0.212053
	1000	bootstrap	PVT	0.0180205	2.09646	0.486574	0.0336612
	1000	bootstrap	POL	0.401436	-0.249633	0.242477	-0.698358
	1000	bootstrap	MD	0.165335	0.972766	0.31173	-0.490952
	1000	bootstrap	SPF	0.227378	0.747511	0.283359	-0.57289
	1000	bootstrap	AM	0.0863903	1.36332	0.363608	-0.348832
	1000	bootstrap	PR	0.0409812	1.73941	0.348132	-0.390368
	1000	bootstrap	IAD	0.16698	0.96617	0.374406	-0.320206
	1000	bootstrap	PVp	0.282863	-0.574358	0.448971	0.128261
	1000	bootstrap	AVPV	0.342232	-0.40638	0.358805	-0.361654
	1000	bootstrap	AHN	0.360822	-0.356262	0.486696	0.0333548
	1000	bootstrap	LPO	0.489567	0.0261535	0.466248	0.0847046
	1000	bootstrap	MPO	0.34751	-0.392051	0.46188	-0.0956984
	1000	bootstrap	PSTN	0.409876	0.227865	0.395956	0.26383
	1000	bootstrap	TM	0.323305	-0.458478	0.448709	0.128923
	1000	bootstrap	PVHd	0.393241	0.270881	0.321862	0.462498
	1000	bootstrap	LHA	0.468651	0.0786615	0.304734	0.510834
	1000	bootstrap	TU	0.314398	-0.483422	0.457533	-0.106651
	1000	bootstrap	SUM	0.364206	-0.347239	0.188678	0.882777
	1000	bootstrap	PMv	0.304173	-0.512435	0.430855	0.174197
	1000	bootstrap	PST	0.247193	0.683351	0.47748	-0.0564782
	1000	bootstrap	ADP	0.346972	-0.39351	0.43157	-0.17238
	1000	bootstrap	PMd	0.271809	-0.607351	0.253189	0.664487
	1000	bootstrap	ZI	0.442166	0.145481	0.300796	0.522112
	1000	bootstrap	VMH	0.213553	-0.794152	0.47193	-0.0704194
figure	n	test	rho	p-val
Fig 6b	32	corr - spearman	0.392301	0.0263663
figure	n	test	rho	p-val
Fig 6c	32	corr - spearman	0.134739	0.462196
figure	n	test	Area	Corr_Coeff	p-val
Fig 6c	7	corr - pearson	EP	0.948278	0.00113632
	7	corr - pearson	BLA	0.920069	0.00332192
	7	corr - pearson	IA	0.917502	0.00358995
	7	corr - pearson	MEA	0.902353	0.00542614
	7	corr - pearson	AI	0.893873	0.0066507
	7	corr - pearson	SCs	0.859067	0.013255
	7	corr - pearson	VISC	0.823529	0.0227927
	7	corr - pearson	CLA	0.814558	0.0256689
	7	corr - pearson	AON	0.807728	0.0279884
	7	corr - pearson	RSP	0.766991	0.0441982
	7	corr - pearson	BA	0.742235	0.0560724
	7	corr - pearson	BMA	0.700275	0.079747
	7	corr - pearson	VISp	0.695674	0.0826151
	7	corr - pearson	VISrl	0.68961	0.0864782
	7	corr - pearson	MOB	0.684	0.0901354
	7	corr - pearson	ORB	0.627905	0.13108
	7	corr - pearson	COA	0.618988	0.138315
	7	corr - pearson	VISam	0.614964	0.141645
	7	corr - pearson	ENT	0.612431	0.143761
	7	corr - pearson	PIR	0.604176	0.150769
	7	corr - pearson	VISl	0.539164	0.211705
	7	corr - pearson	VISpl	0.535432	0.215506
	7	corr - pearson	AUDv	0.506155	0.246425
	7	corr - pearson	PH	-0.462645	0.295872
	7	corr - pearson	AUDpo	0.447084	0.31453
	7	corr - pearson	CM	-0.418942	0.349516
	7	corr - pearson	LA	0.407719	0.363902
	7	corr - pearson	PS	0.391879	0.384609
	7	corr - pearson	PT	0.388435	0.389172
	7	corr - pearson	ACA	0.376167	0.405605
	7	corr - pearson	TT	0.35049	0.440852
	7	corr - pearson	VISal	0.350092	0.441408
	7	corr - pearson	MSC	0.339141	0.456787
	7	corr - pearson	PAA	0.336769	0.460144
	7	corr - pearson	RH	-0.290447	0.527453
	7	corr - pearson	IAM	-0.274537	0.551294
	7	corr - pearson	LS	0.260077	0.573259
	7	corr - pearson	IMD	-0.215244	0.642996
	7	corr - pearson	SPA	0.196345	0.673062
	7	corr - pearson	RE	-0.168901	0.717338
	7	corr - pearson	TR	0.153769	0.742029
	7	corr - pearson	DMH	0.137769	0.768329
	7	corr - pearson	DP	0.127518	0.785275
	7	corr - pearson	NLOT	0.11	0.814385
figure	n	test	Source	SS	DF1	DF2	MS	F	p-unc	p-GG-corr	np2	eps	sphericity	W-spher	p-spher
Fig. S1a	tot=32,m=16,f=16	anova rm	sex	76.67	1	30	76.67	0.324	0.573	NaN	0.011	NaN	NaN	NaN	NaN
			intensity	20960.6	4	120	5240.14	77.034	0	0	0.72	0.602	FALSE	0.246	0
			Interaction	346.684	4	120	86.671	1.274	0.284	NaN	0.041	NaN	NaN	NaN	NaN
figure	n	test	Source	SS	DF1	DF2	MS	F	p-unc	p-GG-corr	np2	eps	sphericity	W-spher	p-spher
Fig. S1b	tot=32,m=16,f=16	anova rm	sex	381.114	1	30	381.114	0.088	0.769	NaN	0.003	NaN	NaN	NaN	NaN
			intensity	60350.1	4	120	15087.5	17.589	0	0	0.37	0.368	FALSE	0.017	0
			Interaction	1668.71	4	120	417.178	0.486	0.746	NaN	0.016	NaN	NaN	NaN	NaN
figure	n	test	Source	SS	DF1	DF2	MS	F	p-unc	p-GG-corr	np2	eps	sphericity	W-spher	p-spher
Fig. S1c	tot=32,m=16,f=16	anova rm	sex	0.207	1	30	0.207	0.01	0.921	NaN	0	NaN	NaN	NaN	NaN
			intensity	705.402	4	120	176.35	19.78	0	0	0.397	0.728	FALSE	0.413	0.002
			Interaction	8.692	4	120	2.173	0.244	0.913	NaN	0.008	NaN	NaN	NaN	NaN
figure	n	test	T	dof	alternative	p-val	CI95%	cohen-d	BF10	power
Fig. S1d pupil	tot=32,m=16,f=16	T-test	1.40453	30	two-sided	0.170431	[-0.04 0.2 ]	0.496575	0.709	0.274628
Fig. S1d locom	tot=32,m=16,f=16	T-test	0.223428	30	two-sided	0.824717	[-0.15 0.19]	0.0789938	0.343	0.05538
Fig. S1d eco	tot=32,m=16,f=16	T-test	0.486605	30	two-sided	0.630075	[-0.15 0.25]	0.172041	0.368	0.075801
figure	n	test	acronyms	pval_control_vs_demonstrator	pval_control_vs_observer
Fig. S2c		T-test	FRP	0.261452	0.449163
		T-test	MOp	0.221644	0.261452
		T-test	MOs	0.0799321	0.0483488
		T-test	SSp	0.221644	0.0799321
		T-test	SSs	0.100668	0.0799321
		T-test	VISC	0.0483488	0.0483488
		T-test	AUDd	0.100668	0.0368191
		T-test	AUDp	0.125077	0.0626005
		T-test	AUDpo	0.0368191	0.0107254
		T-test	AUDv	0.0204568	0.014921
		T-test	VISal	0.0204568	0.00364518
		T-test	VISam	0.0075968	0.00246895
		T-test	VISl	0.0107254	0.00246895
		T-test	VISp	0.014921	0.00364518
		T-test	VISpl	0.00361311	0.00107036
		T-test	VISli	Nan	Nan
		T-test	VISpor	Nan	Nan
		T-test	ACA	0.0483488	0.014921
		T-test	PL	0.0799321	0.0075968
		T-test	ILA	0.125077	0.100668
		T-test	ORB	0.0368191	0.0204568
		T-test	AI	0.0276425	0.014921
		T-test	RSP	0.014921	0.00164726
		T-test	VISa	Nan	Nan
		T-test	VISrl	0.0368191	0.0075968
		T-test	PERI	0.100668	0.014921
		T-test	ECT	Nan	Nan
		T-test	MOB	0.0107254	0.014921
		T-test	AOB	0.185547	0.0204568
		T-test	AON	0.00364518	0.00164726
		T-test	TT	0.00246895	0.00164726
		T-test	DP	0.0316679	0.0106539
		T-test	PIR	0.00246895	0.00364518
		T-test	NLOT	0.0276425	0.014921
		T-test	COA	0.00246895	0.00246895
		T-test	PAA	0.00530167	0.00364518
		T-test	TR	0.014921	0.0204568
		T-test	CA	0.153343	0.0626005
		T-test	DG	0.153343	0.0483488
		T-test	FC	0.151738	0.349793
		T-test	IG	0.152006	0.326467
		T-test	ENT	0.0107254	0.00530167
		T-test	PAR	0.350739	0.0483488
		T-test	POST	0.0799321	0.014921
		T-test	PRE	0.100668	0.0107254
		T-test	SUB	0.0799321	0.014921
		T-test	ProS	Nan	Nan
		T-test	HATA	Nan	Nan
		T-test	APr	Nan	Nan
		T-test	CLA	0.00530167	0.00246895
		T-test	EP	0.0107254	0.00364518
		T-test	LA	0.014921	0.0368191
		T-test	BLA	0.0276425	0.0204568
		T-test	BMA	0.0075968	0.00246895
		T-test	PA	0.221644	0.0626005
		T-test	CP	0.5	0.350739
		T-test	ACB	0.221644	0.0483488
		T-test	FS	0.350739	0.0799321
		T-test	OT	0.0799321	0.0799321
		T-test	LSS	Nan	Nan
		T-test	LS	0.0483488	0.00530167
		T-test	SF	0.185547	0.125077
		T-test	SH	0.0874491	0.199708
		T-test	AAA	0.153343	0.0626005
		T-test	BA	0.0237006	0.0075968
		T-test	CEA	0.0799321	0.185547
		T-test	IA	0.0237006	0.0107254
		T-test	MEA	0.0368191	0.0107254
		T-test	GPe	0.221644	0.350739
		T-test	GPi	0.350739	0.153343
		T-test	SI	0.5	0.185547
		T-test	MA	0.5	0.5
		T-test	MSC	0.0483488	0.0368191
		T-test	TRS	0.449108	0.124816
		T-test	BST	0.153343	0.0549159
		T-test	BAC	0.42325	0.0105114
		T-test	VAL	0.5	0.5
		T-test	VM	0.399149	0.100668
		T-test	VP	0.350739	0.5
		T-test	PoT	Nan	Nan
		T-test	SPF	0.153343	0.0483488
		T-test	SPA	0.0366608	0.0148311
		T-test	PP	0.449163	0.185547
		T-test	MG	0.474502	0.185547
		T-test	LGd	0.221644	0.261452
		T-test	LP	0.350739	0.221644
		T-test	PO	0.449163	0.449163
		T-test	POL	0.474502	0.0483488
		T-test	SGN	0.218071	0.0794726
		T-test	Eth	Nan	Nan
		T-test	REth	Nan	Nan
		T-test	AV	0.350739	0.0368191
		T-test	AM	0.350739	0.0204568
		T-test	AD	0.449163	0.0483488
		T-test	IAM	0.0271078	0.00626046
		T-test	IAD	0.0797025	0.00530167
		T-test	LD	0.221644	0.0799321
		T-test	IMD	0.0200144	0.0235787
		T-test	MD	0.153343	0.0204568
		T-test	SMT	0.350739	0.185547
		T-test	PR	0.199173	0.0121148
		T-test	PVT	0.0799321	0.0368191
		T-test	PT	0.0368191	0.00108252
		T-test	RE	0.0483488	0.0075968
		T-test	Xi	Nan	Nan
		T-test	RH	0.0312307	0.020346
		T-test	CM	0.0276425	0.0107254
		T-test	PCN	0.125077	0.0799321
		T-test	CL	0.185547	0.185547
		T-test	PF	0.449108	0.0893773
		T-test	PIL	Nan	Nan
		T-test	RT	0.5	0.0626005
		T-test	IGL	0.125077	0.100668
		T-test	IntG
		T-test	LGv	0.261452	0.0626005
		T-test	SubG	0.398931	0.153343
		T-test	MH	0.125077	0.261452
		T-test	LH	0.221644	0.0276425
		T-test	PIN	Nan	Nan
		T-test	SO	0.153343	0.185547
		T-test	NC	Nan	Nan
		T-test	PVH	0.100668	0.089617
		T-test	ARH	0.10042	0.089617
		T-test	ADP	0.089617	0.0063092
		T-test	AHA	Nan	Nan
		T-test	AVP	0.0797025	0.0799321
		T-test	AVPV	0.138455	0.0420959
		T-test	DMH	0.0276425	0.00108252
		T-test	MEPO	0.089617	0.0626005
		T-test	MPO	0.100668	0.0276425
		T-test	OV	0.215967	0.372791
		T-test	PD	0.292133	0.175365
		T-test	PS	0.0420959	0.00530167
		T-test	PSCH	Nan	Nan
		T-test	PVp	0.0549159	0.0174028
		T-test	PVpo	0.089617	0.185547
		T-test	SBPV	0.125077	0.0799321
		T-test	SCH	0.374564	0.304443
		T-test	SFO	0.347515	0.246456
		T-test	VMPO	Nan	Nan
		T-test	VLPO	0.221644	0.125077
		T-test	AHN	0.0799321	0.0368191
		T-test	LM	0.37443	0.474502
		T-test	MM	0.202859	0.100668
		T-test	SUM	0.0799321	0.0107254
		T-test	TM	0.0799321	0.0237006
		T-test	MPN	0.153343	0.070641
		T-test	PMd	0.10042	0.00361311
		T-test	PMv	0.0547202	0.0106539
		T-test	PVHd	0.0799321	0.0204568
		T-test	VMH	0.0549159	0.0483488
		T-test	PH	0.0483488	0.0075968
		T-test	LHA	0.261452	0.0107254
		T-test	LPO	0.185547	0.0368191
		T-test	PST	0.152006	0.0105825
		T-test	PSTN	0.30464	0.0276425
		T-test	PeF	Nan	Nan
		T-test	RCH	0.185547	0.153343
		T-test	STN	0.24086	0.153343
		T-test	TU	0.221644	0.0481655
		T-test	ZI	0.261452	0.0107254
		T-test	ME	Nan	Nan
		T-test	SCs	0.0368191	0.00530167
		T-test	IC	0.0799321	0.014921
		T-test	NB	0.153343	0.0626005
		T-test	SAG	0.398931	0.185284
		T-test	PBG	0.42392	0.153343
		T-test	MEV	0.30464	0.100668
		T-test	SCO	Nan	Nan
		T-test	SNr	0.449163	0.185547
		T-test	VTA	0.30464	0.0276425
		T-test	PN	Nan	Nan
		T-test	RR	0.399149	0.153343
		T-test	MRN	0.350739	0.100668
		T-test	SCm	0.125077	0.014921
		T-test	PAG	0.0799321	0.014921
		T-test	PRT	0.350739	0.0483488
		T-test	InCo	Nan	Nan
		T-test	CUN	0.0626005	0.0483488
		T-test	RN	0.449163	0.153343
		T-test	III	0.0479821	0.089617
		T-test	MA3	Nan	Nan
		T-test	EW	0.106955	0.0531513
		T-test	IV	0.109572	0.150656
		T-test	Pa4	Nan	Nan
		T-test	VTN	0.474474	0.0704219
		T-test	AT	0.5	0.282435
		T-test	LT	0.280701	0.327005
		T-test	DT	Nan	Nan
		T-test	MT	Nan	Nan
		T-test	SNl	Nan	Nan
		T-test	SNc	0.5	0.100668
		T-test	PPN	0.449163	0.153343
		T-test	IF	0.168686	0.185547
		T-test	IPN	0.202859	0.202859
		T-test	RL	0.143677	0.0847649
		T-test	CLI	0.327183	0.185547
		T-test	DR	0.0790121	0.0148311
