## Supplementary material for "Pupillometry and Whole-Brain c-Fos Mapping Uncover Multimodal Mirror Mechanisms in Emotional Contagion Networks of Mice": T2_struct_nomenclature.xlsx

### Sheet: Sheet1
acronyms	area	structure
FRP	Frontal pole, cerebral cortex	Isocortex
MOp	Primary motor area	Isocortex
MOs	Secondary motor area	Isocortex
SSp	Primary somatosensory area	Isocortex
SSs	Supplemental somatosensory area	Isocortex
VISC	Visceral area	Isocortex
AUDd	Dorsal auditory area	Isocortex
AUDp	Primary auditory area	Isocortex
AUDpo	Posterior auditory area	Isocortex
AUDv	Ventral auditory area	Isocortex
VISal	Anterolateral visual area	Isocortex
VISam	Anteromedial visual area	Isocortex
VISl	Lateral visual area	Isocortex
VISp	Primary visual area	Isocortex
VISpl	Posterolateral visual area	Isocortex
VISli	Laterointermediate area	Isocortex
VISpor	Postrhinal area	Isocortex
ACA	Anterior cingulate area	Isocortex
PL	Prelimbic area	Isocortex
ILA	Infralimbic area	Isocortex
ORB	Orbital area	Isocortex
AI	Agranular insular area	Isocortex
RSP	Retrosplenial area	Isocortex
VISa	Anterior area	Isocortex
VISrl	Rostrolateral visual area	Isocortex
PERI	Perirhinal area	Isocortex
ECT	Ectorhinal area	Isocortex
MOB	Main olfactory bulb	Olfactory areas
AOB	Accessory olfactory bulb	Olfactory areas
AON	Anterior olfactory nucleus	Olfactory areas
TT	Taenia tecta	Olfactory areas
DP	Dorsal peduncular area	Olfactory areas
PIR	Piriform area	Olfactory areas
NLOT	Nucleus of the lateral olfactory tract	Olfactory areas
COA	Cortical amygdalar area	Olfactory areas
PAA	Piriform-amygdalar area	Olfactory areas
TR	Postpiriform transition area	Olfactory areas
CA	Ammon's horn	Hippocampal formation
DG	Dentate gyrus	Hippocampal formation
FC	Fasciola cinerea	Hippocampal formation
IG	Induseum griseum	Hippocampal formation
ENT	Entorhinal area	Hippocampal formation
PAR	Parasubiculum	Hippocampal formation
POST	Postsubiculum	Hippocampal formation
PRE	Presubiculum	Hippocampal formation
SUB	Subiculum	Hippocampal formation
ProS	Prosubiculum	Hippocampal formation
HATA	Hippocampo-amygdalar transition area	Hippocampal formation
APr	Area prostriata	Hippocampal formation
CLA	Claustrum	Cortical subplate
EP	Endopiriform nucleus	Cortical subplate
LA	Lateral amygdalar nucleus	Cortical subplate
BLA	Basolateral amygdalar nucleus	Cortical subplate
BMA	Basomedial amygdalar nucleus	Cortical subplate
PA	Posterior amygdalar nucleus	Cortical subplate
CP	Caudoputamen	Striatum
ACB	Nucleus accumbens	Striatum
FS	Fundus of striatum	Striatum
OT	Olfactory tubercle	Striatum
LSS	Lateral strip of striatum	Striatum
LS	Lateral septal nucleus	Striatum
SF	Septofimbrial nucleus	Striatum
SH	Septohippocampal nucleus	Striatum
AAA	Anterior amygdalar area	Striatum
BA	Bed nucleus of the accessory olfactory tract	Striatum
CEA	Central amygdalar nucleus	Striatum
IA	Intercalated amygdalar nucleus	Striatum
MEA	Medial amygdalar nucleus	Striatum
GPe	Globus pallidus, external segment	Pallidum
GPi	Globus pallidus, internal segment	Pallidum
SI	Substantia innominata	Pallidum
MA	Magnocellular nucleus	Pallidum
MSC	Medial septal complex	Pallidum
TRS	Triangular nucleus of septum	Pallidum
BST	Bed nuclei of the stria terminalis	Pallidum
BAC	Bed nucleus of the anterior commissure	Pallidum
VAL	Ventral anterior-lateral complex of the thalamus	Thalamus
VM	Ventral medial nucleus of the thalamus	Thalamus
VP	Ventral posterior complex of the thalamus	Thalamus
PoT	Posterior triangular thalamic nucleus	Thalamus
SPF	Subparafascicular nucleus	Thalamus
SPA	Subparafascicular area	Thalamus
PP	Peripeduncular nucleus	Thalamus
MG	Medial geniculate complex	Thalamus
LGd	Dorsal part of the lateral geniculate complex	Thalamus
LP	Lateral posterior nucleus of the thalamus	Thalamus
PO	Posterior complex of the thalamus	Thalamus
POL	Posterior limiting nucleus of the thalamus	Thalamus
SGN	Suprageniculate nucleus	Thalamus
Eth	Ethmoid nucleus of the thalamus	Thalamus
REth	Retroethmoid nucleus	Thalamus
AV	Anteroventral nucleus of thalamus	Thalamus
AM	Anteromedial nucleus	Thalamus
AD	Anterodorsal nucleus	Thalamus
IAM	Interanteromedial nucleus of the thalamus	Thalamus
IAD	Interanterodorsal nucleus of the thalamus	Thalamus
LD	Lateral dorsal nucleus of thalamus	Thalamus
IMD	Intermediodorsal nucleus of the thalamus	Thalamus
MD	Mediodorsal nucleus of thalamus	Thalamus
SMT	Submedial nucleus of the thalamus	Thalamus
PR	Perireunensis nucleus	Thalamus
PVT	Paraventricular nucleus of the thalamus	Thalamus
PT	Parataenial nucleus	Thalamus
RE	Nucleus of reuniens	Thalamus
Xi	Xiphoid thalamic nucleus	Thalamus
RH	Rhomboid nucleus	Thalamus
CM	Central medial nucleus of the thalamus	Thalamus
PCN	Paracentral nucleus	Thalamus
CL	Central lateral nucleus of the thalamus	Thalamus
PF	Parafascicular nucleus	Thalamus
PIL	Posterior intralaminar thalamic nucleus	Thalamus
RT	Reticular nucleus of the thalamus	Thalamus
IGL	Intergeniculate leaflet of the lateral geniculate complex	Thalamus
IntG	Intermediate geniculate nucleus	Thalamus
LGv	Ventral part of the lateral geniculate complex	Thalamus
SubG	Subgeniculate nucleus	Thalamus
MH	Medial habenula	Thalamus
LH	Lateral habenula	Thalamus
PIN	Pineal body	Thalamus
SO	Supraoptic nucleus	Hypothalamus
NC	Nucleus circularis	Hypothalamus
PVH	Paraventricular hypothalamic nucleus	Hypothalamus
ARH	Arcuate hypothalamic nucleus	Hypothalamus
ADP	Anterodorsal preoptic nucleus	Hypothalamus
AHA	Anterior hypothalamic area	Hypothalamus
AVP	Anteroventral preoptic nucleus	Hypothalamus
AVPV	Anteroventral periventricular nucleus	Hypothalamus
DMH	Dorsomedial nucleus of the hypothalamus	Hypothalamus
MEPO	Median preoptic nucleus	Hypothalamus
MPO	Medial preoptic area	Hypothalamus
OV	Vascular organ of the lamina terminalis	Hypothalamus
PD	Posterodorsal preoptic nucleus	Hypothalamus
PS	Parastrial nucleus	Hypothalamus
PSCH	Suprachiasmatic preoptic nucleus	Hypothalamus
PVp	Periventricular hypothalamic nucleus, posterior part	Hypothalamus
PVpo	Periventricular hypothalamic nucleus, preoptic part	Hypothalamus
SBPV	Subparaventricular zone	Hypothalamus
SCH	Suprachiasmatic nucleus	Hypothalamus
SFO	Subfornical organ	Hypothalamus
VMPO	Ventromedial preoptic nucleus	Hypothalamus
VLPO	Ventrolateral preoptic nucleus	Hypothalamus
AHN	Anterior hypothalamic nucleus	Hypothalamus
LM	Lateral mammillary nucleus	Hypothalamus
MM	Medial mammillary nucleus	Hypothalamus
SUM	Supramammillary nucleus	Hypothalamus
TM	Tuberomammillary nucleus	Hypothalamus
MPN	Medial preoptic nucleus	Hypothalamus
PMd	Dorsal premammillary nucleus	Hypothalamus
PMv	Ventral premammillary nucleus	Hypothalamus
PVHd	Paraventricular hypothalamic nucleus, descending division	Hypothalamus
VMH	Ventromedial hypothalamic nucleus	Hypothalamus
PH	Posterior hypothalamic nucleus	Hypothalamus
LHA	Lateral hypothalamic area	Hypothalamus
LPO	Lateral preoptic area	Hypothalamus
PST	Preparasubthalamic nucleus	Hypothalamus
PSTN	Parasubthalamic nucleus	Hypothalamus
PeF	Perifornical nucleus	Hypothalamus
RCH	Retrochiasmatic area	Hypothalamus
STN	Subthalamic nucleus	Hypothalamus
TU	Tuberal nucleus	Hypothalamus
ZI	Zona incerta	Hypothalamus
ME	Median eminence	Hypothalamus
SCs	Superior colliculus, sensory related	Midbrain
IC	Inferior colliculus	Midbrain
NB	Nucleus of the brachium of the inferior colliculus	Midbrain
SAG	Nucleus sagulum	Midbrain
PBG	Parabigeminal nucleus	Midbrain
MEV	Midbrain trigeminal nucleus	Midbrain
SCO	Subcommissural organ	Midbrain
SNr	Substantia nigra, reticular part	Midbrain
VTA	Ventral tegmental area	Midbrain
PN	Paranigral nucleus	Midbrain
RR	Midbrain reticular nucleus, retrorubral area	Midbrain
MRN	Midbrain reticular nucleus	Midbrain
SCm	Superior colliculus, motor related	Midbrain
PAG	Periaqueductal gray	Midbrain
PRT	Pretectal region	Midbrain
InCo	Intercollicular nucleus	Midbrain
CUN	Cuneiform nucleus	Midbrain
RN	Red nucleus	Midbrain
III	Oculomotor nucleus	Midbrain
MA3	Medial accesory oculomotor nucleus	Midbrain
EW	Edinger-Westphal nucleus	Midbrain
IV	Trochlear nucleus	Midbrain
Pa4	Paratrochlear nucleus	Midbrain
VTN	Ventral tegmental nucleus	Midbrain
AT	Anterior tegmental nucleus	Midbrain
LT	Lateral terminal nucleus of the accessory optic tract	Midbrain
DT	Dorsal terminal nucleus of the accessory optic tract	Midbrain
MT	Medial terminal nucleus of the accessory optic tract	Midbrain
SNl	Substantia nigra, lateral part	Midbrain
SNc	Substantia nigra, compact part	Midbrain
PPN	Pedunculopontine nucleus	Midbrain
IF	Interfascicular nucleus raphe	Midbrain
IPN	Interpeduncular nucleus	Midbrain
RL	Rostral linear nucleus raphe	Midbrain
CLI	Central linear nucleus raphe	Midbrain
DR	Dorsal nucleus raphe	Midbrain
